# Ancient DNA reveals that few GWAS loci have been strongly selected during recent human history

**DOI:** 10.1101/2021.04.13.439742

**Authors:** Corinne N. Simonti, Joseph Lachance

## Abstract

Genetic data from ancient humans has provided new evidence in the study of loci thought to be under historic selection, and thus is a powerful tool for identifying instances of selection that might be missed by methods that use present-day samples alone. Using a curated set of disease-associated variants from the NHGRI-EBI GWAS Catalog, we provide an analysis to identify disease-associated variants that bear signatures of selection over time. After accounting for the fact that not every ancient individual contributed equally to modern genomes, a Bayesian inference method was used to infer allele frequency trajectories over time and determine which disease-associated loci exhibit signatures of natural selection. Of the 2,709 variants analyzed in this study, 895 show at least a weak signature of selection (|s| > 0.001), including multiple variants that are introgressed from Neanderthals. However, only nine disease-associated variants show a signature of strong selection (|s| > 0.01). Additionally, we find that many risk-associated alleles have increased in frequency during the past 10,000 years. Overall, we find that disease-associated variants from GWAS are governed by nearly neutral evolution. Exceptions to this broad pattern include GWAS loci that protect against asthma and variants in MHC genes. Ancient samples allow us an unprecedented look at how our species has changed over time, and our results represent an important early step in using this new source of data to better understand the evolution of hereditary disease risks.
