## Supplementary material for "Ancient DNA reveals that few GWAS loci have been strongly selected during recent human history": Table S2

### Sheet: disease_MHC
Umbrella disease category	Total	MHC	Selected	%_Selected	#_SelProt	#_MHCSel
Abdominal aortic aneurysm	3	0	1	0.333333	0	0
Acne	10	0	7	0.7	4	0
Acute lymphoblastic leukemia	40	0	16	0.4	8	0
Addiction	23	0	3	0.130435	0	0
Age-related macular degeneration	43	5	14	0.325581	7	2
AIDS	7	1	3	0.428571	2	0
Allergies	46	4	12	0.26087	7	1
Alopecia areata	7	0	3	0.428571	2	0
Alzheimer's	12	0	3	0.25	2	0
Amyotrophic lateral sclerosis	20	0	6	0.3	4	0
Anorexia nervosa	2	0	0	0	0	0
Anxiety and major depressive disorder	3	0	1	0.333333	1	0
Arthritis	12	0	2	0.166667	1	0
Asthma	49	8	26	0.530612	20	5
Atrial fibrillation	16	0	6	0.375	3	0
Attention deficit hyperactivity disorder	6	0	5	0.833333	2	0
Autism	3	0	0	0	0	0
Barrett's esophagus	9	1	4	0.444444	3	1
Behcet's disease	8	0	4	0.5	3	0
Biliary atresia	3	0	1	0.333333	0	0
Bipolar disorder	38	0	9	0.236842	5	0
Birdshot chorioretinopathy	1	0	1	1	0	0
Bladder cancer	14	0	6	0.428571	3	0
Breast cancer	96	0	21	0.21875	8	0
Bronchopulmonary dysplasia	19	0	4	0.210526	4	0
Brugada syndrome	3	0	1	0.333333	1	0
Cataracts	1	0	0	0	0	0
Celiac disease	25	0	8	0.32	4	0
Cerivastatin-induced rhabdomyolysis	1	0	0	0	0	0
Cervical cancer	10	0	4	0.4	3	0
Chronic kidney disease	2	0	1	0.5	1	0
Chronic lymphocytic leukemia	30	0	12	0.4	6	0
Chronic myeloid leukemia	2	0	0	0	0	0
Chronic obstructive pulmonary disease	23	0	10	0.434783	4	0
Cleft lip	1	0	0	0	0	0
Clozapine-induced agranulocytosis	14	1	8	0.571429	8	1
Colorectal cancer	39	0	15	0.384615	7	0
Congenital heart disease	1	0	0	0	0	0
Congenital heart malformation	2	0	0	0	0	0
Corneal astigmatism	2	0	1	0.5	1	0
Coronary heart disease	65	2	19	0.292308	10	1
Crohn's disease	152	9	54	0.355263	28	3
Diabetes	23	0	9	0.391304	4	0
Digestive system disease	9	0	1	0.111111	1	0
Drug-induced Stevens-Johnson syndrome or toxic epidermal necrolysis (SJS/TEN)	6	0	4	0.666667	0	0
Duodenal ulcer	2	0	2	1	1	0
Dupuytren's disease	6	0	2	0.333333	1	0
Eating disorders	6	0	1	0.166667	0	0
End-stage renal disease	2	0	1	0.5	1	0
Endometrial cancer	1	0	0	0	0	0
Endometriosis	5	0	3	0.6	1	0
Enteric fever	1	0	1	1	0	0
Eosinophilic esophagitis	17	0	4	0.235294	3	0
Epilepsy	23	0	10	0.434783	4	0
Epirubicin-induced leukopenia	2	0	0	0	0	0
Epithelial ovarian cancer	5	0	2	0.4	0	0
Esophageal adenocarcinoma	6	0	1	0.166667	1	0
Esophageal cancer	22	1	8	0.363636	4	0
Esophageal cancer and gastric cancer	3	0	2	0.666667	1	0
Ewing sarcoma	3	0	0	0	0	0
Exfoliation glaucoma or exfoliation syndrome	2	0	1	0.5	0	0
Febrile seizures	9	2	4	0.444444	1	2
Follicular lymphoma	10	3	5	0.5	1	2
Frontotemporal dementia	2	1	1	0.5	0	1
Fuchs's corneal dystrophy	2	0	0	0	0	0
Gallbladder cancer	1	0	0	0	0	0
Glaucoma	19	0	3	0.157895	2	0
Glioblastoma	1	0	0	0	0	0
Glioma	11	0	6	0.545455	3	0
Gout	2	0	1	0.5	0	0
Graves' disease	17	6	8	0.470588	7	3
Hashimoto thyroiditis versus Graves' disease	1	0	1	1	1	0
Hepatitis B infection	6	0	3	0.5	3	0
Hepatitis C infection	7	6	4	0.571429	2	3
Hepatocellular carcinoma	6	3	1	0.166667	1	0
Hippocampal sclerosis of aging	1	0	0	0	0	0
Hirschsprung disease	1	0	1	1	0	0
Hodgkin's lymphoma	9	1	3	0.333333	3	1
Hypersomnia (HLA-DQB1*06:02 negative)	5	0	2	0.4	1	0
Hypertension	9	0	1	0.111111	0	0
Hypertriglyceridemia	4	0	1	0.25	1	0
Hypospadias	21	0	8	0.380952	4	0
Hypothyroidism	17	1	4	0.235294	3	0
Idiopathic membranous nephropathy	19	18	17	0.894737	2	16
Idiopathic pulmonary fibrosis	6	0	1	0.166667	1	0
IgA nephropathy	14	7	6	0.428571	5	3
Infantile hypertrophic pyloric stenosis	6	0	4	0.666667	2	0
Inflammatory bowel disease	103	0	29	0.281553	12	0
Interstitial lung disease	15	1	5	0.333333	2	1
Intracranial aneurysm	13	0	3	0.230769	1	0
Irritable bowel syndrome	2	0	0	0	0	0
Kawasaki disease	17	1	5	0.294118	2	1
Knee osteoarthritis	1	0	0	0	0	0
Leishmaniasis (visceral)	1	0	0	0	0	0
Leprosy	27	1	10	0.37037	3	1
Life threatening arrhythmia	2	0	0	0	0	0
Lung cancer	17	3	7	0.411765	4	0
Major depressive disorder	55	0	10	0.181818	4	0
Malaria	4	0	2	0.5	1	0
Meningioma	1	0	0	0	0	0
Mesial temporal lobe epilepsy with hippocampal sclerosis	1	0	0	0	0	0
Metabolic syndrome	1	0	1	1	1	0
Migraine	84	0	25	0.297619	16	0
Moyamoya disease	1	0	0	0	0	0
Multiple cancers (lung cancer, gastric cancer, and squamous cell carcinoma)	2	0	0	0	0	0
Multiple myeloma	36	1	15	0.416667	6	0
Multiple sclerosis	46	7	13	0.282609	5	3
Myasthenia gravis	5	1	3	0.6	1	1
Myocardial infarction	15	0	2	0.133333	0	0
Myopia	7	0	3	0.428571	3	0
Narcolepsy	3	1	2	0.666667	2	1
Nasopharyngeal carcinoma	5	3	3	0.6	3	2
Nephrotic syndrome (acquired)	2	0	0	0	0	0
Neuroblastoma	10	0	4	0.4	3	0
Neuroticism	1	0	0	0	0	0
Non-alcoholic fatty liver disease	9	0	1	0.111111	0	0
Non-obstructive azoospermia	1	0	0	0	0	0
Non-small cell lung cancer	4	0	0	0	0	0
Obesity	83	0	24	0.289157	12	0
Orofacial clefts	7	0	1	0.142857	1	0
Ossification of the posterior longitudinal ligament of the spine	6	0	2	0.333333	1	0
Osteoarthritis	11	0	4	0.363636	2	0
Osteoporosis	2	0	1	0.5	0	0
Ovarian cancer	6	0	2	0.333333	1	0
Paclitaxel-induced neuropathy	9	0	3	0.333333	2	0
Paget's disease	9	0	3	0.333333	1	0
Pancreatic cancer	35	0	9	0.257143	6	0
Pancreatitis	3	0	1	0.333333	0	0
Parkinson's disease	54	1	20	0.37037	13	1
Partial epilepsies	1	0	0	0	0	0
Periodontal microbiota	15	0	4	0.266667	1	0
Periodontitis	22	1	5	0.227273	2	0
Peripheral artery disease	3	0	1	0.333333	0	0
Polycystic ovary syndrome	13	0	6	0.461538	3	0
Post-traumatic stress disorder	5	0	3	0.6	1	0
Primary biliary cirrhosis	24	1	8	0.333333	6	1
Prostate cancer	82	2	27	0.329268	17	0
Psoriasis	29	3	9	0.310345	5	2
Psoriatic arthritis	3	1	1	0.333333	0	0
Psychosis (methamphetamine induced)	1	0	0	0	0	0
Pulmonary arterial hypertension (without BMPR2 mutations)	1	0	0	0	0	0
Pulmonary artery enlargement and chronic obstructive pulmonary disease	2	0	0	0	0	0
Refractive astigmatism	12	0	3	0.25	2	0
Restless legs syndrome	9	0	3	0.333333	1	0
Rhegmatogenous retinal detachment	4	0	1	0.25	1	0
Rheumatoid arthritis	100	6	36	0.36	23	4
Sagittal craniosynostosis	2	0	0	0	0	0
Schizophrenia	74	5	30	0.405405	14	3
Scoliosis	2	0	0	0	0	0
Sexual dysfunction (SSRI/SNRI-related)	5	0	0	0	0	0
Sjogren's syndrome	4	1	1	0.25	0	1
Skin cancer	17	0	5	0.294118	4	0
Squamous cell carcinoma	1	0	1	1	0	0
Staphylococcus aureus infection	2	0	0	0	0	0
Stroke	13	0	2	0.153846	2	0
Systemic lupus erythematosus	74	6	26	0.351351	15	3
Systemic sclerosis	6	1	1	0.166667	1	0
Testicular germ cell cancer	21	0	6	0.285714	1	0
Tetralogy of Fallot	6	0	2	0.333333	1	0
Thyroid cancer	6	0	3	0.5	2	0
Thyrotoxic hypokalemic periodic paralysis	2	0	0	0	0	0
Tourette syndrome	6	0	3	0.5	2	0
Tourette's syndrome or obsessive-compulsive disorder	10	0	4	0.4	3	0
Tuberculosis	24	0	8	0.333333	3	0
Type 1 diabetes	44	1	16	0.363636	7	0
Type 2 diabetes	145	0	50	0.344828	26	0
Type 2 diabetes (young onset) and obesity	2	0	1	0.5	0	0
Ulcerative colitis	84	10	22	0.261905	12	2
Ulcerative colitis or Crohn's disease	2	1	2	1	0	1
Upper aerodigestive tract cancers	2	0	1	0.5	0	0
Urinary bladder cancer	5	0	4	0.8	3	0
Uterine fibroids	4	0	1	0.25	1	0
Vascular dementia	1	0	0	0	0	0
Venous thromboembolism	12	0	2	0.166667	1	0
Vitiligo	26	3	8	0.307692	5	0
Vogt-Koyanagi-Harada syndrome	2	1	1	0.5	0	1
Wegener's granulomatosis	4	0	1	0.25	1	0
Wilms tumor	5	0	3	0.6	1	0

### Sheet: age_onset
Disease	Age of Onset	Umbrella disease category
Abdominal aortic aneurysm	60+	Abdominal aortic aneurysm
Acne (severe)	14-18	Acne
Acute lymphoblastic leukemia (B-cell precursor)	6-13	Acute lymphoblastic leukemia
Acute lymphoblastic leukemia (childhood)	6-13	Acute lymphoblastic leukemia
Acute lymphoblastic leukemia (adolescents and young adults)	14-18	Acute lymphoblastic leukemia
Asparaginase hypersensitivity in acute lymphoblastic leukemia	14-18	Acute lymphoblastic leukemia
Alcohol dependence	19-40	Addiction
Alcohol dependence (age at onset)	19-40	Addiction
Age-related macular degeneration	60+	Age-related macular degeneration
Age-related macular degeneration (CNV vs. GA)	60+	Age-related macular degeneration
Age-related macular degeneration (CNV)	60+	Age-related macular degeneration
Age-related macular degeneration (extreme sampling)	60+	Age-related macular degeneration
Age-related macular degeneration (GA)	60+	Age-related macular degeneration
AIDS	19-40	AIDS
AIDS progression	19-40	AIDS
Allergic rhinitis	6-13	Allergies
Allergic rhinitis in non-asthmatics	6-13	Allergies
Allergic sensitization	6-13	Allergies
Atopic dermatitis	Any	Allergies
Acute urticaria and angioedema (non-steroidal anti-inflammatory drug-induced)	Any	Allergies
Alopecia areata	19-40	Alopecia areata
Alzheimer's disease (late onset)	60+	Alzheimer's
Amyotrophic lateral sclerosis	19-40	Amyotrophic lateral sclerosis
Anorexia nervosa	14-18	Anorexia nervosa
Anxiety and major depressive disorder	14-18	Anxiety and major depressive disorder
Anxiety in major depressive disorder	14-18	Anxiety and major depressive disorder
Arthritis (juvenile idiopathic)	6-13	Arthritis
Ankylosing spondylitis	19-40	Arthritis
Asthma	6-13	Asthma
Asthma (childhood onset)	6-13	Asthma
Asthma (sex interaction)	6-13	Asthma
Asthma (toluene diisocyanate-induced)	6-13	Asthma
Asthma and hay fever	6-13	Asthma
Atrial fibrillation	41-60	Atrial fibrillation
Atrial fibrillation/atrial flutter	41-60	Atrial fibrillation
Attention deficit hyperactivity disorder	6-13	Attention deficit hyperactivity disorder
Autism	3-5	Autism
Barrett's esophagus	41-60	Barrett's esophagus
Behcet's disease	6-13	Behcet's disease
Biliary atresia	0-2	Biliary atresia
Bipolar disorder	14-18	Bipolar disorder
Bipolar I disorder	14-18	Bipolar disorder
Birdshot chorioretinopathy	41-60	Birdshot chorioretinopathy
Bladder cancer	41-60	Bladder cancer
Breast Cancer in BRCA1 mutation carriers	19-40	Breast cancer
Breast cancer	41-60	Breast cancer
Bronchopulmonary dysplasia	0-2	Bronchopulmonary dysplasia
Brugada syndrome	19-40	Brugada syndrome
Age-related cataracts	41-60	Cataracts
Celiac disease	3-5	Celiac disease
Cerivastatin-induced rhabdomyolysis	41-60	Cerivastatin-induced rhabdomyolysis
Cervical cancer	19-40	Cervical cancer
Chronic kidney disease	41-60	Chronic kidney disease
Chronic lymphocytic leukemia	41-60	Chronic lymphocytic leukemia
Chronic myeloid leukemia	41-60	Chronic myeloid leukemia
Airflow obstruction	41-60	Chronic obstructive pulmonary disease
Chronic bronchitis and chronic obstructive pulmonary disease	41-60	Chronic obstructive pulmonary disease
Chronic bronchitis in chronic obstructive pulmonary disease	41-60	Chronic obstructive pulmonary disease
Chronic mucus hypersecretion	41-60	Chronic obstructive pulmonary disease
Chronic obstructive pulmonary disease	41-60	Chronic obstructive pulmonary disease
Chronic obstructive pulmonary disease (moderate to severe)	41-60	Chronic obstructive pulmonary disease
Chronic obstructive pulmonary disease (severe)	41-60	Chronic obstructive pulmonary disease
Cleft lip	0-2	Cleft lip
Clozapine-induced agranulocytosis	19-40	Clozapine-induced agranulocytosis
Colorectal cancer	60+	Colorectal cancer
Congenital heart disease	0-2	Congenital heart disease
Congenital heart malformation	0-2	Congenital heart malformation
Corneal astigmatism	14-18	Corneal astigmatism
Cardiovascular heart disease in diabetics	41-60	Coronary heart disease
Coronary artery disease	41-60	Coronary heart disease
Coronary heart disease	41-60	Coronary heart disease
Crohn's disease	19-40	Crohn's disease
Crohn's disease (need for surgery)	19-40	Crohn's disease
Crohn's disease and sarcoidosis (combined)	19-40	Crohn's disease
Diabetes (gestational)	19-40	Diabetes
Diabetic retinopathy	19-40	Diabetes
Diabetic retinopathy in type 2 diabetes	19-40	Diabetes
Digestive system disease (Barrett's esophagus and esophageal adenocarcinoma combined)	41-60	Digestive system disease
Drug-induced Stevens-Johnson syndrome or toxic epidermal necrolysis (SJS/TEN)	Any	Drug-induced Stevens-Johnson syndrome or toxic epidermal necrolysis (SJS/TEN)
Duodenal ulcer	19-40	Duodenal ulcer
Dupuytren's disease	60+	Dupuytren's disease
Eating disorders	14-18	Eating disorders
End-stage renal disease	41-60	End-stage renal disease
End-stage renal disease in Type 1 diabetics	41-60	End-stage renal disease
Endometrial cancer	60+	Endometrial cancer
Endometriosis	14-18	Endometriosis
Enteric fever	Any	Enteric fever
Eosinophilic esophagitis	3-5	Eosinophilic esophagitis
Eosinophilic esophagitis (pediatric)	3-5	Eosinophilic esophagitis
Epilepsy	0-2	Epilepsy
Epilepsy (generalized)	0-2	Epilepsy
Epilepsy (remission after treatment)	0-2	Epilepsy
Epirubicin-induced leukopenia	41-60	Epirubicin-induced leukopenia
Epithelial ovarian cancer	41-60	Epithelial ovarian cancer
Esophageal adenocarcinoma	41-60	Esophageal adenocarcinoma
Esophageal cancer	41-60	Esophageal cancer
Esophageal cancer (squamous cell)	41-60	Esophageal cancer
Esophageal squamous cell cancer (length of survival)	41-60	Esophageal cancer
Esophageal squamous cell carcinoma	41-60	Esophageal cancer
Esophageal cancer and gastric cancer	41-60	Esophageal cancer and gastric cancer
Ewing sarcoma	6-13	Ewing sarcoma
Exfoliation glaucoma or exfoliation syndrome	41-60	Exfoliation glaucoma or exfoliation syndrome
Febrile seizures	0-2	Febrile seizures
Febrile seizures (MMR vaccine-related)	0-2	Febrile seizures
Febrile seizures (MMR vaccine-unrelated)	0-2	Febrile seizures
Follicular lymphoma	41-60	Follicular lymphoma
Frontotemporal dementia	41-60	Frontotemporal dementia
Fuchs's corneal dystrophy	41-60	Fuchs's corneal dystrophy
Gallbladder cancer	19-40	Gallbladder cancer
Gallstones	41-60	Gallstones
Glaucoma	41-60	Glaucoma
Glaucoma (exfoliation)	41-60	Glaucoma
Glaucoma (high intraocular pressure)	41-60	Glaucoma
Glaucoma (primary open-angle)	41-60	Glaucoma
Glioblastoma	41-60	Glioblastoma
Glioma	41-60	Glioma
Glioma (high-grade)	41-60	Glioma
Gout	41-60	Gout
Graves' disease	19-40	Graves' disease
Hashimoto thyroiditis versus Graves' disease	19-40	Hashimoto thyroiditis versus Graves' disease
Chronic hepatitis B infection	19-40	Hepatitis B infection
Hepatitis B	19-40	Hepatitis B infection
Hepatitis B (viral clearance)	19-40	Hepatitis B infection
Hepatitis B vaccine response	19-40	Hepatitis B infection
Chronic hepatitis C infection	19-40	Hepatitis C infection
Hepatitis C induced liver cirrhosis	19-40	Hepatitis C infection
Mixed cryoglobulinemia vasculitis in chronic hepatitis C infection	19-40	Hepatitis C infection
Hepatocellular carcinoma	41-60	Hepatocellular carcinoma
Hepatocellular carcinoma (hepatitis B virus related)	41-60	Hepatocellular carcinoma
Hippocampal sclerosis of aging	60+	Hippocampal sclerosis of aging
Hirschsprung disease	0-2	Hirschsprung disease
Hodgkin's lymphoma	14-18	Hodgkin's lymphoma
Hypersomnia (HLA-DQB1*06:02 negative)	14-18	Hypersomnia (HLA-DQB1*06:02 negative)
Hypertension	41-60	Hypertension
Hypertriglyceridemia	14-18	Hypertriglyceridemia
Hypospadias	0-2	Hypospadias
Hypothyroidism	19-40	Hypothyroidism
Idiopathic membranous nephropathy	60+	Idiopathic membranous nephropathy
Idiopathic pulmonary fibrosis	60+	Idiopathic pulmonary fibrosis
IgA nephropathy	19-40	IgA nephropathy
Infantile hypertrophic pyloric stenosis	0-2	Infantile hypertrophic pyloric stenosis
Inflammatory bowel disease	19-40	Inflammatory bowel disease
Interstitial lung disease	19-40	Interstitial lung disease
Intracranial aneurysm	60+	Intracranial aneurysm
Irritable bowel syndrome	14-18	Irritable bowel syndrome
Kawasaki disease	0-2	Kawasaki disease
Knee osteoarthritis	41-60	Knee osteoarthritis
Leishmaniasis (visceral)	Any	Leishmaniasis (visceral)
Leprosy	Any	Leprosy
Life threatening arrhythmia	60+	Life threatening arrhythmia
Lung adenocarcinoma	41-60	Lung cancer
Lung cancer	41-60	Lung cancer
Major depressive disorder	14-18	Major depressive disorder
Major depressive disorder (broad)	14-18	Major depressive disorder
Malaria	Any	Malaria
Meningioma	14-18	Meningioma
Mesial temporal lobe epilepsy with hippocampal sclerosis	6-13	Mesial temporal lobe epilepsy with hippocampal sclerosis
Metabolic syndrome	14-18	Metabolic syndrome
Migraine	6-13	Migraine
Migraine - clinic-based	6-13	Migraine
Migraine with aura	6-13	Migraine
Migraine without aura	6-13	Migraine
Moyamoya disease	19-40	Moyamoya disease
Multiple cancers (lung cancer, gastric cancer, and squamous cell carcinoma)	41-60	Multiple cancers (lung cancer, gastric cancer, and squamous cell carcinoma)
Multiple myeloma	41-60	Multiple myeloma
Multiple myeloma (hyperdiploidy)	41-60	Multiple myeloma
Multiple myeloma (IgH translocation)	41-60	Multiple myeloma
Multiple sclerosis	14-18	Multiple sclerosis
Myasthenia gravis	19-40	Myasthenia gravis
Myocardial infarction (early onset)	41-60	Myocardial infarction
Myocardial infarction in coronary artery disease	41-60	Myocardial infarction
Sudden cardiac arrest	41-60	Myocardial infarction
Myocardial infarction	60+	Myocardial infarction
Myopia (pathological)	6-13	Myopia
Myopia (severe)	6-13	Myopia
Narcolepsy	6-13	Narcolepsy
Nasopharyngeal carcinoma	41-60	Nasopharyngeal carcinoma
Nephrotic syndrome (acquired)	41-60	Nephrotic syndrome (acquired)
Neuroblastoma	0-2	Neuroblastoma
Neuroblastoma (high-risk)	0-2	Neuroblastoma
Neuroticism	19-40	Neuroticism
Non-alcoholic fatty liver disease	19-40	Non-alcoholic fatty liver disease
Non-alcoholic fatty liver disease histology (other)	19-40	Non-alcoholic fatty liver disease
Nonalcoholic fatty liver disease	19-40	Non-alcoholic fatty liver disease
Non-obstructive azoospermia	0-2	Non-obstructive azoospermia
Non-small cell lung cancer	60+	Non-small cell lung cancer
Non-small cell lung cancer (recurrence rate)	60+	Non-small cell lung cancer
Obesity (early onset extreme)	6-13	Obesity
Obesity	14-18	Obesity
Obesity (extreme)	14-18	Obesity
Orofacial clefts	0-2	Orofacial clefts
Ossification of the posterior longitudinal ligament of the spine	41-60	Ossification of the posterior longitudinal ligament of the spine
Osteoarthritis	41-60	Osteoarthritis
Osteoarthritis (hand, severe)	41-60	Osteoarthritis
Osteoarthritis (hip)	41-60	Osteoarthritis
Osteoporosis	60+	Osteoporosis
Ovarian cancer in BRCA1 mutation carriers	19-40	Ovarian cancer
Ovarian cancer	41-60	Ovarian cancer
Paclitaxel-induced neuropathy	19-40	Paclitaxel-induced neuropathy
Paget's disease	60+	Paget's disease
Pancreatic cancer	41-60	Pancreatic cancer
Pancreatitis	41-60	Pancreatitis
Parkinson's disease	41-60	Parkinson's disease
Parkinson's disease (familial)	41-60	Parkinson's disease
Partial epilepsies	0-2	Partial epilepsies
Periodontal microbiota	Any	Periodontal microbiota
Periodontitis	19-40	Periodontitis
Periodontitis (CDC/AAP)	19-40	Periodontitis
Periodontitis (PAL4Q3)	19-40	Periodontitis
Peripheral artery disease	41-60	Peripheral artery disease
Polycystic ovary syndrome	14-18	Polycystic ovary syndrome
Post-traumatic stress disorder	19-40	Post-traumatic stress disorder
Primary biliary cirrhosis	19-40	Primary biliary cirrhosis
Prostate cancer (early onset)	41-60	Prostate cancer
Prostate cancer	60+	Prostate cancer
Psoriasis	19-40	Psoriasis
Psoriatic arthritis	19-40	Psoriatic arthritis
Psychosis (methamphetamine induced)	19-40	Psychosis (methamphetamine induced)
Pulmonary arterial hypertension (without BMPR2 mutations)	0-2	Pulmonary arterial hypertension (without BMPR2 mutations)
Pulmonary artery enlargement and chronic obstructive pulmonary disease	41-60	Pulmonary artery enlargement and chronic obstructive pulmonary disease
Pulmonary artery enlargement in chronic obstructive pulmonary disease	41-60	Pulmonary artery enlargement and chronic obstructive pulmonary disease
Refractive astigmatism	14-18	Refractive astigmatism
Restless legs syndrome	14-18	Restless legs syndrome
Rhegmatogenous retinal detachment	Any	Rhegmatogenous retinal detachment
Rheumatoid arthritis	19-40	Rheumatoid arthritis
Sagittal craniosynostosis	0-2	Sagittal craniosynostosis
Formal thought disorder in schizophrenia	14-18	Schizophrenia
Schizophrenia	14-18	Schizophrenia
Schizophrenia (negative symptoms)	14-18	Schizophrenia
Schizophrenia (treatment resistant)	14-18	Schizophrenia
Adolescent idiopathic scoliosis	6-13	Scoliosis
Adolescent idiopathic scoliosis (severe)	6-13	Scoliosis
Sexual dysfunction (SSRI/SNRI-related)	19-40	Sexual dysfunction (SSRI/SNRI-related)
Sjogren's syndrome	41-60	Sjogren's syndrome
Basal cell carcinoma	60+	Skin cancer
Melanoma	60+	Skin cancer
Squamous cell carcinoma	41-60	Squamous cell carcinoma
Staphylococcus aureus infection	Any	Staphylococcus aureus infection
Stroke (pediatric)	0-2	Stroke
Stroke	60+	Stroke
Stroke (ischemic)	60+	Stroke
Systemic lupus erythematosus	19-40	Systemic lupus erythematosus
Systemic sclerosis	19-40	Systemic sclerosis
Testicular germ cell cancer	19-40	Testicular germ cell cancer
Testicular germ cell tumor	19-40	Testicular germ cell cancer
Tetralogy of Fallot	0-2	Tetralogy of Fallot
Thyroid cancer	41-60	Thyroid cancer
Thyrotoxic hypokalemic periodic paralysis	19-40	Thyrotoxic hypokalemic periodic paralysis
Tourette syndrome	6-13	Tourette syndrome
Tourette's syndrome or obsessive-compulsive disorder	6-13	Tourette's syndrome or obsessive-compulsive disorder
Tuberculosis	19-40	Tuberculosis
Type 1 diabetes	6-13	Type 1 diabetes
Type 1 diabetes nephropathy	6-13	Type 1 diabetes
Type 2 diabetes	41-60	Type 2 diabetes
Type 2 diabetes and other traits	41-60	Type 2 diabetes
Type 2 diabetes nephropathy	41-60	Type 2 diabetes
Type 2 diabetes (young onset) and obesity	19-40	Type 2 diabetes (young onset) and obesity
Sclerosing cholangitis and ulcerative colitis (combined)	19-40	Ulcerative colitis
Ulcerative colitis	19-40	Ulcerative colitis
Ulcerative colitis or Crohn's disease	19-40	Ulcerative colitis or Crohn's disease
Upper aerodigestive tract cancers	41-60	Upper aerodigestive tract cancers
Urinary bladder cancer	41-60	Urinary bladder cancer
Uterine fibroids	19-40	Uterine fibroids
Vascular dementia	60+	Vascular dementia
Venous thromboembolism	60+	Venous thromboembolism
Vitiligo	14-18	Vitiligo
Vitiligo (non-segmental)	14-18	Vitiligo
Vogt-Koyanagi-Harada syndrome	19-40	Vogt-Koyanagi-Harada syndrome
Wegener's granulomatosis	41-60	Wegener's granulomatosis
Wilms tumor	3-5	Wilms tumor
